# Baby makes three: maternal, paternal, and zygotic genetic effects shape larval phenotypic evolution

**DOI:** 10.1101/2020.12.10.419838

**Authors:** Christina Zakas, Matthew V. Rockman

## Abstract

The evolutionary potential of a population is shaped by the genetic architecture of its life-history traits. Early-life phenotypes are influenced by both maternal and offspring genotype, and efforts to understand life-history evolution therefore require consideration of the interactions between these separate but correlated genomes. We used a four-generation experimental pedigree to estimate the genetic architecture of early-life phenotypes in a species with dramatic variation in larval size and morphology. In the polychaete annelid *Streblospio benedicti*, females make either many small eggs that develop into complex larvae that feed in the plankton or few large eggs that develop into benthic juveniles without having to feed as larvae. By isolating the contributions of maternal, paternal, and zygotic genotype to larval traits, we determined that larval anatomical structures are governed by the offspring genotype at a small number of large-effect loci. Larval size is not shaped by the larva’s own genotype but instead depends on loci that act in the mother, and at two genomic locations, by loci that act in the father. The overall phenotype of each larva thus depends on three separate genomes, and a population’s response to selection on larval traits will reflect the interactions among them.
