## Supplementary Tables for "Baby makes three: maternal, paternal, and zygotic genetic effects shape larval phenotypic evolution"

### Sheet: Table S1. G3LinkageScanResults
Table S1. G3 linkage scan results
Script: CirriScan.R
Trait	Model	Scan	Maximum lnL	Chr	Pos	SNP	QTL test Chisq	Threshold Chisq (p=0.05)	Chisq 1 vs 2 betas	Include in model
Cirri	no QTL	1	-2046.69	-	-	-	-	-	-	-
Cirri	One beta	1	-2033.23	5	7.66	1072	26.91	9.94	-	yes
Cirri	Two betas	1	-2033.1	5	12.07	913	27.18	13.41	0.94	no
Cirri	1 Zyg QTL	2	-2033.23	-		-				-
Cirri	One beta	2	-2029.44	2	27.84	894	7.59	8.78		no
Cirri	Two betas	2	-2029.04	2	27.84	894	8.39	12.21		no
Script: ChLenScan.R
Trait	Model	Scan	Maximum lnL	Chr	Pos	SNP	QTL test Chisq	Threshold Chisq (p=0.05)	Chisq 1 vs 2 betas	Include in model
ChLen	no QTL	1	-14577.8	-		-				-
ChLen	One beta	1	-14558.9	9	0	272	37.8	10.27		yes
ChLen	Two betas	1	-14558.8	9	0	272	37.94	14.23	0.14	no
ChLen	1 Zyg QTL	2	14558.9	-		-				-
ChLen	One beta	2	-14539.7	3	7.12	555	38.44	11.81		yes
ChLen	Two betas	2	-14539.6	3	7.12	555	38.57	14.16	0.13	no
ChLen	2 Zyg QTL	3	-14539.7	-		-				-
ChLen	One beta	3	-14536.9	8	2.91	372	5.68	11.35		no
ChLen	Two betas	3	-14535.5	5	10.59	422	8.33	13.9		no
Script: ChNumScan.R
Trait	Model	Scan	Maximum lnL	Chr	Pos	SNP	QTL test Chisq	Threshold Chisq (p=0.05)	Chisq 1 vs 2 betas	Include in model
ChNumBinary	no QTL	1	-1865.1	-		-				-
ChNumBinary	One beta	1	-1847.94	8	2.08	230	34.32	10.52		-
ChNumBinary	Two betas	1	-1847.8	8	2.08	230	34.58	13.38	0.27	-
ChNumBoxCox	no QTL	1	-4207.52	-		-				-
ChNumBoxCox	One beta	1	-4194.45	8	0	768	26.13	10.58		-
ChNumBoxCox	Two betas	1	-4194.3	8	4.16	1015	26.44	15.81	0.5	-
ChNumCombined	no QTL	1	-6072.62	-		-				-
ChNumCombined	One beta	1	-6043.32	8	2.5	725	58.6	17.28		yes
ChNumCombined	Two betas	1	-6043.07	8	2.5	725	59.09	26.17	0.49	no
ChNumBinary	1 Zyg QTL	2	-1848.44	-		-				-
ChNumBinary	One beta	2	-1830.93	3	5.23	779	35.02	10.92		-
ChNumBinary	Two betas	2	-1829.52	3	4.82	219	37.85	14.27	2.9	-
ChNumBoxCox	1 Zyg QTL	2	-4194.87	-		-				-
ChNumBoxCox	One beta	2	-4182.03	3	5.23	779	25.69	11.44		-
ChNumBoxCox	Two betas	2	-4181.6	3	5.23	779	26.55	14.03	0.86	-
ChNumCombined	1 Zyg QTL	2	-6043.32	-		-				-
ChNumCombined	One beta	2	-6012.96	3	5.23	779	60.71	18.16		yes
ChNumCombined	Two betas	2	-6011.2	3	5.23	779	64.23	22.51	3.52	no
ChNumBinary	2 Zyg QTL	3	-1830.93	-		-				-
ChNumBinary	One beta	3	-1826.02	1	19.07	983	9.84	9.96		-
ChNumBinary	Two betas	3	-1825.77	1	19.07	983	10.33	12.33		-
ChNumBoxCox	2 Zyg QTL	3	-4182.03	-		-				-
ChNumBoxCox	One beta	3	-4177.71	5	18.13	537	8.64	12.08		-
ChNumBoxCox	Two betas	3	-4177.02	5	18.13	537	10.03	14.99		-
ChNumCombined	2 Zyg QTL	3	-6012.96	-		-				-
ChNumCombined	One beta	3	-6007.57	1	19.07	983	10.79	16.64		no
ChNumCombined	Two betas	3	-6004.13	2	6.31	283	17.66	21.69		no
Script: AreaScanAndTestsForDominanceEtc.R
Trait	Model	Scan	Maximum lnL	Chr	Pos	SNP	QTL test Chisq	Threshold Chisq (p=0.05)	Chisq 1 vs 2 betas	Include in model
Area	no QTL	1	-39331.6	-		-				-
Area	One beta	1	-39318.7	7	0	443	25.73	9.75		no
Area	Two betas	1	-39311.7	7	0.62	68	39.65	12.42	14.23	yes
Area	Paternal only	1	39331.3	7	0.62	68			39.08	no
Area	Maternal only	1	-39312.3	7	0.62	68			1.11	yes
Area	1 Mat QTL	2	-39312.3	-		-				-
Area	One beta	2	-39306.6	6	18.09	776	11.34	10.03		no
Area	Two betas	2	-39301.1	6	2.3	93	22.37	12.81	15.11	yes
Area	Paternal only	2	-39312	6	2.3	93			21.84	no
Area	Maternal only	2	-39301.6	6	2.3	93			1.06	yes
Area	2 Mat QTL	3	-39301.6	-		-				-
Area	One beta	3	-39297.8	X	33.86	687	7.62	11.36		no
Area	Two betas	3	-39292.8	X	0	1249	17.67	14.78	17.66	yes
Area	Maternal only	3	-39299	X	0	1249			12.37	yes
Area	Paternal only	3	-39294.8	X	0	1249			3.98	yes
Area	3 Mat 1 Pat QTL	4	-39292.8	-		-				-
Area	One beta	4	-39289.8	X	33.86	687	5.94	9.87		no
Area	Two betas	4	-39284.8	9	5.89	1244	16.09	13.64	15.9	yes
Area	Maternal only	4	-39290.1	9	5.89	1244			10.74	yes
Area	Paternal only	4	-39287.5	9	5.89	1244			5.45	yes
Area	4 Mat 2 Pat QTL	5	-39284.8	-		-			-	-
Area	One beta	5	-39281.6	4	5.69	90	6.28	10.13	-	no
Area	Two betas	5	-39278.8	8	4.37	1342	11.95	13.78	-	no

### Sheet: Table S2. HeritabilityAnalysis
Heritability analyses from parent-offspring regressions
The QTL markers in the QTL models are those identified in the joint G2-G3 linkage analysis.
R script "HeritabilityEstimates.R" contains the complete analysis
Chaetae Length	heritability	standard error	p-value	test	model (R syntax)
null	-	-	-	-	lmer(G3.chaetae.length ~ 1 + (1|G2_mom) + (1|G2_dad) + (1|MatG2_family) + (1|PatG2_family))
mid-parent	0.4305	0.0968	2.761e-05	null vs. mid-parent	lmer(G3.chaetae.length ~ I((G2.mom.chaetae.length + G2.dad.chaetae.length)/2) + (1|G2.mom) + (1|G2.dad) + (1|MatG2.family) + (1|PatG2.family))
separate parents	-	-	0.6589	separate parents vs mid-parent	lmer(G3.chaetae.length ~ G2.mom.chaetae.length + G2.dad.chaetae.length + (1|G2.mom) + (1|G2.dad) + (1|MatG2.family) + (1|PatG2.family))
QTL null	-	-	-	-	lmer(G3.chaetae.length ~ QTL1 + QTL2 + QTL2.dominance + (1|G2.mom) + (1|G2.dad) + (1|MatG2.family) + (1|PatG2.family))
mid-parent + QTL	-	-	0.7412	QTL null vs mid-parent + QTL	lmer(G3.chaetae.length ~ I((G2.mom.chaetae.length + G2.dad.chaetae.length)/2) + QTL1 + QTL2 + QTL2.dominance + (1|G2.mom) + (1|G2.dad) + (1|MatG2.family) + (1|PatG2.family))
Chaetae Number	heritability	standard error	p-value	test	model (R syntax)
null	-	-	-	-	lmer(G3.chaetae.number ~ 1 + (1|G2.mom) + (1|G2.dad) + (1|MatG2.family) + (1|PatG2.family))
mid-parent	0.4315	0.0936	1.218e-05	null vs. mid-parent	lmer(G3.chaetae.number ~ I((G2.mom.chaetae.number + G2.dad.chaetae.number)/2) + (1|G2.mom) + (1|G2.dad) + (1|MatG2.family) + (1|PatG2.family))
separate parents	-	-	0.3298	separate parents vs mid-parent	lmer(G3.chaetae.number ~ G2.mom.chaetae.number + G2.dad.chaetae.number + (1|G2.mom) + (1|G2.dad) + (1|MatG2.family) + (1|PatG2.family))
QTL null	-	-	-	-	lmer(G3.chaetae.number ~ QTL1 + QTL2 + QTL1.dominance + QTL2.dominance + (1|G2.mom) + (1|G2.dad) + (1|MatG2.family) + (1|PatG2.family))
mid-parent + QTL			0.7412	QTL null vs mid-parent + QTL	lmer(G3.chaetae.number ~ I((G2.mom.chaetae.number + G2.dad.chaetae.number)/2) + QTL1 + QTL2 + QTL1.dominance + QTL2.dominance + (1|G2.mom) + (1|G2.dad) + (1|MatG2.family) + (1|PatG2.family))
Larval area	heritability	standard error	p-value	test	model (R syntax)
null	-	-	-	-	lmer(G3.area ~ 1 + (1|G2.mom) + (1|G2.dad) + (1|MatG2.family) + (1|PatG2.family))
mid-parent	-	-	0.1923	null vs. mid-parent	lmer(G3.area ~ I((G2.mom.area + G2.dad.area)/2) + (1|G2.mom) + (1|G2.dad) + (1|MatG2.family) + (1|PatG2.family))
separate parents	-	-	0.3298	separate parents vs mid-parent	lmer(G3.area ~ G2.mom.area + G2.dad.area + (1|G2.mom) + (1|G2.dad) + (1|MatG2.family) + (1|PatG2.family))

### Sheet: Table S3. JointLinkageResults
Table S3. Joint G2-G3 additive zygotic linkage scan results
Genome-wide forward search
Script	JointChLenScan.R
Trait	Model	Scan	Maximum lnL	Chr	Pos	SNP	QTL test Chisq	Threshold Chisq (p=0.05)	Include in model
Chaetae Length	no QTL	1	-15606.5
Chaetae Length	1 QTL	1	-15564.5	3	5.44	497	84.03	16.84	yes
Chaetae Length	1 QTL	2	-15564.5
Chaetae Length	2 QTL	2	-15514.5	9	1.46	272	99.86	18.07	yes
Chaetae Length	2 QTL	3	-15514.5
Chaetae Length	3 QTL	3	-15508	5	9.35	1262	13.13	16.13	no
Genome-wide forward search
Script	JointChNumScan.R
Trait	Model	Scan	Maximum lnL	Chr	Pos	SNP	QTL test Chisq	Threshold Chisq (p=0.05)	Include in model
Chaetae Number	no QTL	1	-6420.87
Chaetae Number	1 QTL	1	-6362.89	8	1.67	231	115.96	20.62	yes
Chaetae Number	1 QTL	2	-6362.9
Chaetae Number	2 QTL	2	-6295.82	3	5.44	497	134.15	19.17	yes
Chaetae Number	2 QTL	3	-6295.82
Chaetae Number	3 QTL	3	-6286.78	5	18.13	537	18.08	20.26	no
Genome-wide forward search
Script	JointChLenScan.R
Trait	Model	Scan	Maximum lnL	Chr	Pos	SNP	QTL test Chisq	Threshold Chisq (p=0.05)	Include in model
Cirri	no QTL	1	-2180.54
Cirri	1 QTL	1	-2149.54	5	3.68	547	62.01	14.42	yes
Cirri	1 QTL	2	-2149.54
Cirri	2 QTL	2	-2144.57	2	27.84	894	9.93	14.33	no
